# Doomed by popularity: The broad use of the *Pm8* resistance gene in wheat resulted in hypermutation of the *AvrPm8* gene in the powdery mildew pathogen

**DOI:** 10.1101/2022.08.24.505094

**Authors:** Lukas Kunz, Alexandros G. Sotiropoulos, Johannes Graf, Mohammad Razavi, Marion C. Müller, Beat Keller

## Abstract

- The *Pm8* resistance gene against the powdery mildew disease has been introgressed from rye into wheat as part of a large 1BL.1RS chromosomal translocation. Due to its high agronomic value, this translocation has seen continuous global use since the 1960’s on large growth areas, even after *Pm8* resistance was overcome. This allows studying the effect of long and widespread resistance gene use on a pathogen population.
- Using genome wide association studies in a global population of wheat mildew isolates, we identified the avirulence effector *AvrPm8* specifically recognized by *Pm8*.
- Haplovariant mining in the global population revealed 17 virulent haplotypes of the *AvrPm8* gene that grouped into two categories. The first one from geographically diverse regions comprised two single amino acid polymorphisms at the same position in the AvrPm8 protein, which we confirmed to be crucial for recognition by Pm8. The second category consisted of numerous destructive mutations to the *AvrPm8* open reading frame.
- Most individual gain-of-virulence mutations were found in geographically restricted regions, indicating they occurred recently as a consequence of the frequent *Pm8* use. We conclude that both standing genetic variation as well as locally occurring new mutations contributed to the global breakdown of the *Pm8* resistance gene introgression.
