## Supplementary material for "Doomed by popularity: The broad use of the *Pm8* resistance gene in wheat resulted in hypermutation of the *AvrPm8* gene in the powdery mildew pathogen": Dataset S1

### Sheet: Dataset S1
isolate	mappings?	AvrPm8 haplovariant	used_by_Alex	used_for_GWAS	phenotype_Kavkaz/4*Fed	phenotype_Pm8#12	phenotype_Pm8#34	seq_gDNA	origin	year of samling	Bioproject	Column9
CHN_5_112	y	1bpinsertion_D30STOP	Yes	No	V	V	V		China	2011
ISR_202	y	Bgdicocci_T38K_R68K_T74A_R98K_T101S_silentSNP_D50D_F59F_Q79Q_L102L	Yes	No					Israel	2010
ISR_203	y	Bgdicocci_T38K_R68K_T74A_R98K_T101S_silentSNP_D50D_F59F_Q79Q_L102L	Yes	No					Israel	2010
ISR_206	y	Bgdicocci_T38K_R68K_T74A_R98K_T101S_silentSNP_D50D_F59F_Q79Q_L102L	Yes	No					Israel	2010
ISR_207	y	Bgdicocci_T38K_R68K_T74A_R98K_T101S_silentSNP_D50D_F59F_Q79Q_L102L	Yes	No					Israel	2010
ISR_209	y	Bgdicocci_T38K_R68K_T74A_R98K_T101S_silentSNP_D50D_F59F_Q79Q_L102L	Yes	No					Israel	2010
ISR_210	y	Bgdicocci_T38K_R68K_T74A_R98K_T101S_silentSNP_D50D_F59F_Q79Q_L102L	Yes	No					Israel	2010
ISR_211	y	Bgdicocci_T38K_R68K_T74A_R98K_T101S_silentSNP_D50D_F59F_Q79Q_L102L	Yes	No					Israel	2010
ISR_212	y	Bgdicocci_T38K_R68K_T74A_R98K_T101S_silentSNP_D50D_F59F_Q79Q_L102L	Yes	No					Israel	2010
ISR_220	y	Bgdicocci_T38K_R68K_T74A_R98K_T101S_silentSNP_D50D_F59F_Q79Q_L102L	Yes	No					Israel	2010
ISR_58	y	Bgdicocci_T38K_R68K_T74A_R98K_T101S_silentSNP_D50D_F59F_Q79Q_L102L	Yes	No					Israel	1990
ISR_63	y	Bgdicocci_T38K_R68K_T74A_R98K_T101S_silentSNP_D50D_F59F_Q79Q_L102L	Yes	No					Israel	1990
ISR_66	y	Bgdicocci_T38K_R68K_T74A_R98K_T101S_silentSNP_D50D_F59F_Q79Q_L102L	Yes	No					Israel	1990
CHN_11_61	y	C16STOP	No	No					China	2011
CHN_52_27	y	C16STOP	No	No	V	V	V		China	2011
CHN_E21	y	C16STOP	Yes	No					China	2011
USA_6	y	deletion	Yes	No	V	V	V		USA	2014
USA_Ken_4_3	y	deletion	Yes	No					USA	2005
CHN_HB_4	y	F43L	No	No	V	V	V		China	2013
CHN_HG_1	y	F43L	Yes	No	V	V	V		China	2013
CHN_SD_3	y	F43L	Yes	No	V	V	V		China	2013
CHE_07004	y	F43Y	Yes	Yes	V	V	V		Switzerland	2007
CHE_07234	y	F43Y	Yes	Yes	V	V	V		Switzerland	2007
CHE_94202	y	F43Y	Yes	Yes	V	V	V		Switzerland	1994
CHE_96224	y	F43Y	Yes	Yes	V	V	V	ATGAAGGCTCAATTTGCTTCTCTCTTGCTCCTGGTGCCTACGGCATGTGGACTGCAATATTATAAATGTGAAAGTGGGAAAAAATTTGACTATTCAGTTGTTAGAGGTTACACATCAGAA	Switzerland	1996
CHE_96229	y	F43Y	Yes	No				GCCTCCTACGACCAAATTCAAGCTAGTGATCCTTTATTTGTTGGTGGAAGTACCTTTGGGGCATATCGATTTACAGCTAATAGACCAGATGGAAGTCAGTCTCCCCATTCCTTCGACTTA	Switzerland	1996
CHE_98250	y	F43Y	Yes	No					Switzerland	1998
CHN_1_19	y	F43Y	Yes	No					China	2011
CHN_1_25	y	F43Y	Yes	No					China	2011
CHN_1_47	y	F43Y	No	No					China	2011
CHN_1_62	y	F43Y	Yes	No					China	2011
CHN_10_40	y	F43Y	No	No					China	2011
CHN_10_8	y	F43Y	Yes	No					China	2011
CHN_11_99	y	F43Y	Yes	No					China	2011
CHN_12_24	y	F43Y	No	No					China	2011
CHN_12_3	y	F43Y	Yes	No					China	2011
CHN_12_50	y	F43Y	Yes	No					China	2011
CHN_12_82	y	F43Y	Yes	No					China	2011
CHN_13_37	y	F43Y	Yes	No					China	2011
CHN_13_50	y	F43Y	No	No					China	2011
CHN_13_76	y	F43Y	Yes	No					China	2011
CHN_14_17	y	F43Y	No	No					China	2011
CHN_14_32	y	F43Y	No	No					China	2011
CHN_15_11	y	F43Y	No	No					China	2011
CHN_15_17	y	F43Y	Yes	No					China	2011
CHN_15_9	y	F43Y	Yes	No					China	2011
CHN_17_18	y	F43Y	Yes	No					China	2011
CHN_17_40	y	F43Y	Yes	No					China	2011
CHN_18_1	y	F43Y	No	No					China	2011
CHN_18_11	y	F43Y	Yes	No					China	2011
CHN_18_38	y	F43Y	No	No					China	2011
CHN_18_45	y	F43Y	No	No					China	2011
CHN_2_25	y	F43Y	Yes	No					China	2011
CHN_2_39	y	F43Y	No	No					China	2011
CHN_2_5	y	F43Y	Yes	No					China	2011
CHN_2_65	y	F43Y	Yes	No					China	2011
CHN_21_1	y	F43Y	Yes	No	V	V	V		China	2011
CHN_21_8	y	F43Y	Yes	No					China	2011
CHN_3_1	y	F43Y	No	No					China	2011
CHN_3_53	y	F43Y	Yes	No					China	2011
CHN_30_1	y	F43Y	No	No					China	2011
CHN_34_1	y	F43Y	No	No					China	2011
CHN_35_1	y	F43Y	Yes	No					China	2011
CHN_36_3	y	F43Y	Yes	No					China	2011
CHN_36_70	y	F43Y	Yes	No					China	2011
CHN_37_38	y	F43Y	Yes	No					China	2011
CHN_39_19	y	F43Y	Yes	No					China	2011
CHN_40_2	y	F43Y	Yes	No					China	2011
CHN_41_5	y	F43Y	No	No					China	2011
CHN_44_3	y	F43Y	No	No					China	2011
CHN_45_10	y	F43Y	Yes	No					China	2011
CHN_46_25	y	F43Y	No	No					China	2011
CHN_46_30	y	F43Y	Yes	No					China	2011
CHN_46_31	y	F43Y	No	No					China	2011
CHN_46_6	y	F43Y	No	No					China	2011
CHN_47_27	y	F43Y	No	No					China	2011
CHN_47_3	y	F43Y	Yes	No					China	2011
CHN_48_23	y	F43Y	Yes	No					China	2011
CHN_48_28	y	F43Y	Yes	No					China	2011
CHN_49_1	y	F43Y	Yes	No	V	V	V		China	2011
CHN_5_36	y	F43Y	Yes	No					China	2011
CHN_5_83	y	F43Y	Yes	No					China	2011
CHN_5_93	y	F43Y	Yes	No					China	2011
CHN_51_3	y	F43Y	Yes	No					China	2011
CHN_6_21	y	F43Y	No	No					China	2011
CHN_6_69	y	F43Y	Yes	No					China	2011
CHN_7_8	y	F43Y	Yes	No					China	2011
CHN_8_9	y	F43Y	No	No					China	2011
CHN_9_10	y	F43Y	No	No					China	2011
CHN_9_2	y	F43Y	Yes	No					China	2011
CHN_9_43	y	F43Y	No	No					China	2011
CHN_GZ_10	y	F43Y	Yes	No					China	2013
CHN_GZ_12	y	F43Y	No	No					China	2013
CHN_GZ_6	y	F43Y	Yes	No	V	V	V		China	2013
CHN_HB_13	y	F43Y	Yes	No					China	2013
CHN_HB_22	y	F43Y	Yes	No					China	2013
CHN_HB_24	y	F43Y	Yes	No					China	2013
CHN_NZ_1	y	F43Y	No	No					China	2013
CHN_SC_12	y	F43Y	Yes	No					China	2013
CHN_SD_4	y	F43Y	No	No					China	2013
CHN_SD_5	y	F43Y	Yes	No					China	2013
FRA_MISSION_96_19	y	F43Y	Yes	No					France	1996
GBR_JIW48	y	F43Y	Yes	No					UK	-
IRN_ARD_2	y	F43Y	No	Yes	V	V	V		Iran
IRN_ARD_3	y	F43Y	No	Yes	V	V	V		Iran
IRN_GOR_1	y	F43Y	No	Yes	V	V	V	GCTCTTACTAACCATCATTTTCGATGACTAGCTCCAACAAATTACTTAGTCCAATCTGTCAGTGTGGACCCATATCAACGGATATTTGAACTCTCAGGAAGCCGATGGAGAATATGTACT	Iran
IRN_GOR_3	y	F43Y	No	Yes	V	V	V		Iran
IRN_GOR_4	y	F43Y	No	Yes	V	V	V		Iran
ISR_204	y	F43Y	Yes	Yes	V	V	V		Israel	2010
ISR_205	y	F43Y	Yes	Yes	V	V	V		Israel	2010
ISR_215	y	F43Y	Yes	No					Israel	2010
ISR_217	y	F43Y	Yes	Yes	V	V	V		Israel	2010
ISR_43	y	F43Y	Yes	Yes	V	V	V		Israel	1991
ISR_KU	y	F43Y	Yes	Yes	V	V	V		Israel	2017
POL_1	y	F43Y	Yes	Yes	V	V	V		Poland	2017
POL_3	y	F43Y	Yes	Yes	V	V	V		Poland	2018
POL_5	y	F43Y	Yes	Yes	V	V	V		Poland	2018
POL_6	y	F43Y	Yes	Yes	V	V	V		Poland	2018
RUS_C1	y	F43Y	Yes	Yes	V	V	V		Russia	2018
RUS_O1a	y	F43Y	Yes	Yes	V	V	V		Russia	2018
RUS_O1b	y	F43Y	Yes	Yes	V	V	V		Russia	2018
TUR_1a	y	F43Y	Yes	Yes	V	V	V		Turkey	2018
TUR_1b	y	F43Y	Yes	Yes	V	V	V		Turkey	2018
TUR_1c	y	F43Y	Yes	Yes	V	V	V		Turkey	2018
USA_2	y	F43Y	Yes	Yes	V	V	V		USA	2014
USA_3	y	F43Y	Yes	Yes	V	V	V		USA	2014
IRN_FAZ_1	y	F43Y	No	Yes	V	V	V	ATGAAGGCTCAATTTGCTTCTCTCTTGCTCCTGGTGCCTACGGCATGTGGACTGCAATATTATAAATGTGAAAGTGGGAAAAAATTTGACTATTCAGTTGTTAGAGGTTACACATCAGAA	Iran
IRN_FAZ_2	y	F43Y	No	Yes	V	V	V	GCCTCCTACGACCAAATTCAAGCTAGTGATCCTTTATTTGTTGGTGGAAGTACCTTTGGGGCATATCGATTTACAGCTAATAGACCAGATGGAAGTCAGTCTCCCCATTCCTTCGACTTA	Iran
IRN_GOR_2	y	F43Y	No	No				CTGTTAGATTTTGTCATGTAG	Iran
IRN_GOR_6	y	F43Y	No	Yes	V	V	V		Iran
ISR_208	y	F43Y	Yes	Yes	V	V	V		Israel	2010
KAZ_2	y	F43Y	Yes	Yes	V	V	V		Kazakhstan	2018
AUS_Australian_Isolate	y	ISR7	Yes	No					Australia	2015
AUS_CUN3M	y	ISR7	Yes	Yes	I	A	A		Australia	2015
AUS_FTA	y	ISR7	Yes	Yes	I	A	A		Australia	2015
CHE_07224	y	ISR7	Yes	No					Switzerland	2007
CHE_07230	y	ISR7	Yes	Yes	I	A	A		Switzerland	2007
CHE_07298	y	ISR7	Yes	No					Switzerland	2007
CHE_10001	y	ISR7	Yes	Yes	I	A	A		Switzerland	2010
CHE_96249	y	ISR7	Yes	Yes	I	A	A	GCTCTTACTAACCATCATTTTCGATGACTAGCTCCAACAAATTACTTAGTCCAATCTGTCAGTGTGGACCCATACCAACGGATATTTGAACTCTCAGGAAGCCGATGGAGAATATGTACT	Switzerland	1996
CHE_97223	y	ISR7	Yes	Yes	I	A	A	CTGTTAGATTTTGTCATGTAG	Switzerland	1997
CHE_97266	y	ISR7	Yes	Yes	I	A	A		Switzerland	1997
CHN_11_133	y	ISR7	Yes	No					China	2011
CHN_13_51	y	ISR7	Yes	No					China	2011
CHN_21_2	y	ISR7	Yes	No					China	2011
CHN_28_9	y	ISR7	Yes	No					China	2011
CHN_35_27	y	ISR7	No	No					China	2011
CHN_47_1	y	ISR7	Yes	No					China	2011
FRA_ASOSAN_95_9	y	ISR7	Yes	No					France	1995
FRA_B_STONE_95_45	y	ISR7	Yes	Yes	I	A	A		France	1995
FRA_M_DOVE_94_10	y	ISR7	Yes	No					France	1994
FRA_SYROS_05_54	y	ISR7	No	No					France	2000
FRA_SYROS_2000_15	y	ISR7	Yes	No					France	1995
GBR_WC1110	y	ISR7	Yes	No					UK	-
ISR_1	y	ISR7	No	Yes	I	A	A		Israel	1990
ISR_103	y	ISR7	Yes	Yes	I	A	A		Israel	1990
ISR_106	y	ISR7	No	Yes	I	A	A		Israel	1990
ISR_107	y	ISR7	No	Yes	A/I	A	A		Israel	1990
ISR_113	y	ISR7	Yes	Yes	I	A	A		Israel	1990
ISR_13	y	ISR7	Yes	Yes	I	A	A		Israel	1990
ISR_15	y	ISR7	Yes	No					Israel	1990
ISR_20	y	ISR7	No	Yes	A/I	A	A		Israel	1991
ISR_214	y	ISR7	Yes	Yes	I	A	A		Israel	2010
ISR_216	y	ISR7	Yes	Yes	I	A	A		Israel	2010
ISR_218	y	ISR7	Yes	Yes	I	A	A		Israel	2010
ISR_219	y	ISR7	Yes	Yes	I	A	A		Israel	2010
ISR_29	y	ISR7	No	No					Israel	1990
ISR_30p	y	ISR7	Yes	Yes	A/I	A	A		Israel	1991
ISR_30w	y	ISR7	No	Yes	A/I	A	A		Israel	1991
ISR_37	y	ISR7	No	Yes	A/I	A	A		Israel	1990
ISR_50	y	ISR7	Yes	Yes	I	A	A		Israel	1990
ISR_52	y	ISR7	Yes	Yes	A/I	A	A		Israel	1990
ISR_6	y	ISR7	No	Yes	I	A	A		Israel	1990
ISR_67	y	ISR7	No	Yes	I	A	A		Israel	1990
ISR_7	y	ISR7	Yes	Yes	I	A	A	ATGAAGGCTCAATTTGCTTCTCTCTTGCTCCTGGTGCCTACGGCATGTGGACTGCAATATTATAAATGTGAAAGTGGGAAAAAATTTGACTATTCAGTTGTTAGAGGTTACACATCAGAA	Israel	1990
ISR_70	y	ISR7	Yes	Yes	I	A	A	GCCTCCTTCGACCAAATTCAAGCTAGTGATCCTTTATTTGTTGGTGGAAGTACCTTTGGGGCATATCGATTTACAGCTAATAGACCAGATGGAAGTCAGTCTCCCCATTCCTTCGACTTA	Israel	1990
ISR_8	y	ISR7	Yes	Yes	I	A	A	GCTCTTACTAACCATCATTTTCGATGACTAGCTCCAACAAATTACTTAGTCCAATCTGTCAGTGTGGACCCATACCAACGGATATTTGAACTCTCAGGAAGCCGATGGAGAATATGTACT	Israel	1990
ISR_9	y	ISR7	Yes	Yes	I	A	A	CTGTTAGATTTTGTCATGTAG	Israel	1990
ISR_94	y	ISR7	Yes	Yes	I	A	A		Israel	1990
ISR_96	y	ISR7	No	Yes	I	A	A		Israel	1990
ISR_97	y	ISR7	Yes	Yes	I	A	A		Israel	1990
JPN_2440813_a	y	ISR7	Yes	No					Japan	2019
JPN_2440813_aii	y	ISR7	Yes	No					Japan	2019
JPN_CHI_79a	y	ISR7	Yes	No					Japan	2019
JPN_CHIKARA	y	ISR7	Yes	No					Japan	2015
JPN_MEK_13b	y	ISR7	Yes	No					Japan	2019
JPN_MEK_13c	y	ISR7	Yes	No					Japan	2019
JPN_MEK_2c	y	ISR7	Yes	No					Japan	2019
JPN_SHIHO	y	ISR7	No	No					Japan	2015
KAZ_1a	y	ISR7	Yes	Yes	I	A	A		Kazakhstan	2018
KAZ_1b	y	ISR7	Yes	Yes	I	A	A		Kazakhstan	2018
RUS_K2	y	ISR7	Yes	Yes	I	A	A		Russia	2018
USA_4	y	ISR7	Yes	Yes	I	A	A		USA	2014
USA_7	y	ISR7	Yes	Yes	I	A	A		USA	2014
USA_85063	y	ISR7	Yes	Yes	I	A	A		USA
USA_AK3_11	y	ISR7	Yes	No					USA	2005
USA_C3_1_5	y	ISR7	No	Yes	I	A	A		USA	2003
USA_C4_6	y	ISR7	Yes	Yes	I	A	A		USA	2003
USA_J2_1	y	ISR7	Yes	No					USA	2003
CHN_35_18	y	K28STOP	No	No					China	2011
CHN_37_34	y	K28STOP	Yes	No					China	2011
CHN_39_1	y	K28STOP	Yes	No					China	2011
CHN_45_6	y	L77STOP	Yes	No	V	V	V		China	2011
CHN_50_2	y	Q4STOP	Yes	No	V	V	V		China	2011
CHN_HB_21	y	R96STOP	Yes	No	V	V	V		China	2013
USA_1	y	S32STOP	Yes	No	V	V	V		USA	2014
CHN_19_11	y	spliceAT-AG	Yes	No					China	2011
CHN_37_37	y	spliceAT-AG	No	No					China	2011
CHN_39_5	y	spliceAT-AG	Yes	No					China	2011
CHE_98230	y	spliceGA-AG	Yes	No					Switzerland	1998
CHN_6_6	y	spliceGA-AG	Yes	No					China	2011
FRA_MERCIA_COKER_98_25	y	spliceGA-AG	Yes	Yes	V	V	V		France	1998
GBR_FEL_09	y	spliceGA-AG	No	No					UK	-
GBR_JIW11	y	spliceGA-AG	Yes	No					UK	-
GBR_JIW2	y	spliceGA-AG	Yes	Yes	V	V	V		UK	-
JPN_CHI_79b	y	spliceGA-AG	Yes	No					Japan	2019
JPN_MEK_13a	y	spliceGA-AG	Yes	No					Japan	2019
JPN_MEK_2b	y	spliceGA-AG	Yes	No					Japan	2019
IRN_GOR_5	y	spliceGT-AT	No	Yes	V	V	V		Iran
ARG_3_10	y	spliceTT-AG	Yes	No					Argentina	2016
ARG_3_4	y	spliceTT-AG	Yes	Yes	V	V	V		Argentina	2016
ARG_3_5	y	spliceTT-AG	Yes	No					Argentina	2016
ARG_3_9	y	spliceTT-AG	Yes	Yes	V	V	V		Argentina	2016
ARG_4_1	y	spliceTT-AG	Yes	No					Argentina	2016
ARG_4_2	y	spliceTT-AG	Yes	Yes	V	V	V		Argentina	2016
ARG_4_6	y	spliceTT-AG	Yes	No					Argentina	2016
ARG_4_8	y	spliceTT-AG	Yes	No					Argentina	2016
USA_Ken_2_5	y	spliceTT-AG	Yes	No					USA	2005
USA_5	y	startAAG	Yes	No	V	V	V		USA	2014
CHE_07227	y	startATC	Yes	No	V	V	V		Switzerland	2007
CHE_98013	y	startGTG	Yes	Yes	V	V	V		Switzerland	1998

### Sheet: Tabelle1
Supplementary Dataset S1: Summary of isolates used in this study
Isolate	AvrPm8 haplovariant	Used in GWAS	Phenotype Kavkaz/4*Federation	Phenotype Pm8#12	Phenotype Pm8#34	Origin	Year of sampling	Accession number
ARG_3_10	spliceTT-AG	No				Argentina	2016	PRJNA625429
ARG_3_4	spliceTT-AG	Yes	V	V	V	Argentina	2016	PRJNA625429
ARG_3_5	spliceTT-AG	No				Argentina	2016	PRJNA625429
ARG_3_9	spliceTT-AG	Yes	V	V	V	Argentina	2016	PRJNA625429
ARG_4_1	spliceTT-AG	No				Argentina	2016	PRJNA625429
ARG_4_2	spliceTT-AG	Yes	V	V	V	Argentina	2016	PRJNA625429
ARG_4_6	spliceTT-AG	No				Argentina	2016	PRJNA625429
ARG_4_8	spliceTT-AG	No				Argentina	2016	PRJNA625429
AUS_Australian_Isolate	AvrPm8	No				Australia	2015	PRJNA625429
AUS_CUN3M	AvrPm8	Yes	I	A	A	Australia	2015	PRJNA625429
AUS_FTA	AvrPm8	Yes	I	A	A	Australia	2015	PRJNA625429
CHE_07004	F43Y	Yes	V	V	V	Switzerland	2007	PRJNA290428
CHE_07224	AvrPm8	No				Switzerland	2007	PRJNA625429
CHE_07227	startATC	No	V	V	V	Switzerland	2007	PRJNA625429
CHE_07230	AvrPm8	Yes	I	A	A	Switzerland	2007	PRJNA625429
CHE_07234	F43Y	Yes	V	V	V	Switzerland	2007	PRJNA625429
CHE_07298	AvrPm8	No				Switzerland	2007	PRJNA625429
CHE_10001	AvrPm8	Yes	I	A	A	Switzerland	2010	PRJNA625429
CHE_94202	F43Y	Yes	V	V	V	Switzerland	1994	PRJNA290428
CHE_96224	F43Y	Yes	V	V	V	Switzerland	1996	PRJNA290428
CHE_96229	F43Y	No				Switzerland	1996	PRJNA625429
CHE_96249	AvrPm8	Yes	I	A	A	Switzerland	1996	PRJNA625429
CHE_97223	AvrPm8	Yes	I	A	A	Switzerland	1997	PRJNA625429
CHE_97266	AvrPm8	Yes	I	A	A	Switzerland	1997	PRJNA625429
CHE_98013	startGTG	Yes	V	V	V	Switzerland	1998	PRJNA625429
CHE_98230	spliceGA-AG	No				Switzerland	1998	PRJNA625429
CHE_98250	F43Y	No				Switzerland	1998	PRJNA625429
CHN_1_19	F43Y	No				China	2011	PRJNA290428
CHN_1_25	F43Y	No				China	2011	PRJNA290428
CHN_1_47	F43Y	No				China	2011	PRJNA290428
CHN_1_62	F43Y	No				China	2011	PRJNA290428
CHN_10_40	F43Y	No				China	2011	PRJNA290428
CHN_10_8	F43Y	No				China	2011	PRJNA290428
CHN_11_133	AvrPm8	No				China	2011	PRJNA290428
CHN_11_61	C16STOP	No				China	2011	PRJNA290428
CHN_11_99	F43Y	No				China	2011	PRJNA290428
CHN_12_24	F43Y	No				China	2011	PRJNA290428
CHN_12_3	F43Y	No				China	2011	PRJNA290428
CHN_12_50	F43Y	No				China	2011	PRJNA290428
CHN_12_82	F43Y	No				China	2011	PRJNA290428
CHN_13_37	F43Y	No				China	2011	PRJNA290428
CHN_13_50	F43Y	No				China	2011	PRJNA290428
CHN_13_51	AvrPm8	No				China	2011	PRJNA290428
CHN_13_76	F43Y	No				China	2011	PRJNA290428
CHN_14_17	F43Y	No				China	2011	PRJNA290428
CHN_14_32	F43Y	No				China	2011	PRJNA290428
CHN_15_11	F43Y	No				China	2011	PRJNA290428
CHN_15_17	F43Y	No				China	2011	PRJNA290428
CHN_15_9	F43Y	No				China	2011	PRJNA290428
CHN_17_18	F43Y	No				China	2011	PRJNA290428
CHN_17_40	F43Y	No				China	2011	PRJNA290428
CHN_18_1	F43Y	No				China	2011	PRJNA290428
CHN_18_11	F43Y	No				China	2011	PRJNA290428
CHN_18_38	F43Y	No				China	2011	PRJNA290428
CHN_18_45	F43Y	No				China	2011	PRJNA290428
CHN_19_11	spliceAT-AG	No				China	2011	PRJNA290428
CHN_2_25	F43Y	No				China	2011	PRJNA290428
CHN_2_39	F43Y	No				China	2011	PRJNA290428
CHN_2_5	F43Y	No				China	2011	PRJNA290428
CHN_2_65	F43Y	No				China	2011	PRJNA290428
CHN_21_1	F43Y	No	V	V	V	China	2011	PRJNA290428
CHN_21_2	AvrPm8	No				China	2011	PRJNA290428
CHN_21_8	F43Y	No				China	2011	PRJNA290428
CHN_28_9	AvrPm8	No				China	2011	PRJNA290428
CHN_3_1	F43Y	No				China	2011	PRJNA290428
CHN_3_53	F43Y	No				China	2011	PRJNA290428
CHN_30_1	F43Y	No				China	2011	PRJNA290428
CHN_34_1	F43Y	No				China	2011	PRJNA290428
CHN_35_1	F43Y	No				China	2011	PRJNA290428
CHN_35_18	K28STOP	No				China	2011	PRJNA290428
CHN_35_27	AvrPm8	No				China	2011	PRJNA290428
CHN_36_3	F43Y	No				China	2011	PRJNA290428
CHN_36_70	F43Y	No				China	2011	PRJNA290428
CHN_37_34	K28STOP	No				China	2011	PRJNA290428
CHN_37_37	spliceAT-AG	No				China	2011	PRJNA290428
CHN_37_38	F43Y	No				China	2011	PRJNA290428
CHN_39_1	K28STOP	No				China	2011	PRJNA290428
CHN_39_19	F43Y	No				China	2011	PRJNA290428
CHN_39_5	spliceAT-AG	No				China	2011	PRJNA290428
CHN_40_2	F43Y	No				China	2011	PRJNA290428
CHN_41_5	F43Y	No				China	2011	PRJNA290428
CHN_44_3	F43Y	No				China	2011	PRJNA290428
CHN_45_10	F43Y	No				China	2011	PRJNA290428
CHN_45_6	L77STOP	No	V	V	V	China	2011	PRJNA290428
CHN_46_25	F43Y	No				China	2011	PRJNA290428
CHN_46_30	F43Y	No				China	2011	PRJNA290428
CHN_46_31	F43Y	No				China	2011	PRJNA290428
CHN_46_6	F43Y	No				China	2011	PRJNA290428
CHN_47_1	AvrPm8	No				China	2011	PRJNA290428
CHN_47_27	F43Y	No				China	2011	PRJNA290428
CHN_47_3	F43Y	No				China	2011	PRJNA290428
CHN_48_23	F43Y	No				China	2011	PRJNA290428
CHN_48_28	F43Y	No				China	2011	PRJNA290428
CHN_49_1	F43Y	No	V	V	V	China	2011	PRJNA290428
CHN_5_112	D30STOP	No	V	V	V	China	2011	PRJNA290428
CHN_5_36	F43Y	No				China	2011	PRJNA290428
CHN_5_83	F43Y	No				China	2011	PRJNA290428
CHN_5_93	F43Y	No				China	2011	PRJNA290428
CHN_50_2	Q4STOP	No	V	V	V	China	2011	PRJNA290428
CHN_51_3	F43Y	No				China	2011	PRJNA290428
CHN_52_27	C16STOP	No	V	V	V	China	2011	PRJNA290428
CHN_6_21	F43Y	No				China	2011	PRJNA290428
CHN_6_6	spliceGA-AG	No				China	2011	PRJNA290428
CHN_6_69	F43Y	No				China	2011	PRJNA290428
CHN_7_8	F43Y	No				China	2011	PRJNA290428
CHN_8_9	F43Y	No				China	2011	PRJNA290428
CHN_9_10	F43Y	No				China	2011	PRJNA290428
CHN_9_2	F43Y	No				China	2011	PRJNA290428
CHN_9_43	F43Y	No				China	2011	PRJNA290428
CHN_E21	C16STOP	No				China	2011	PRJNA290428
CHN_GZ_10	F43Y	No				China	2013	PRJNA290428
CHN_GZ_12	F43Y	No				China	2013	PRJNA290428
CHN_GZ_6	F43Y	No	V	V	V	China	2013	PRJNA290428
CHN_HB_13	F43Y	No				China	2013	PRJNA290428
CHN_HB_21	R96STOP	No	V	V	V	China	2013	PRJNA290428
CHN_HB_22	F43Y	No				China	2013	PRJNA290428
CHN_HB_24	F43Y	No				China	2013	PRJNA290428
CHN_HB_4	F43L	No	V	V	V	China	2013	PRJNA290428
CHN_HG_1	F43L	No	V	V	V	China	2013	PRJNA290428
CHN_NZ_1	F43Y	No				China	2013	PRJNA290428
CHN_SC_12	F43Y	No				China	2013	PRJNA290428
CHN_SD_3	F43L	No	V	V	V	China	2013	PRJNA290428
CHN_SD_4	F43Y	No				China	2013	PRJNA290428
CHN_SD_5	F43Y	No				China	2013	PRJNA290428
FRA_ASOSAN_95_9	AvrPm8	No				France	1995	PRJNA625429
FRA_B_STONE_95_45	AvrPm8	Yes	I	A	A	France	1995	PRJNA625429
FRA_M_DOVE_94_10	AvrPm8	No				France	1994	PRJNA625429
FRA_MERCIA_COKER_98_25	spliceGA-AG	Yes	V	V	V	France	1998	PRJNA625429
FRA_MISSION_96_19	F43Y	No				France	1996	PRJNA625429
FRA_SYROS_05_54	AvrPm8	No				France	2000	PRJNA625429
FRA_SYROS_2000_15	AvrPm8	No				France	1995	PRJNA625429
GBR_FEL_09	spliceGA-AG	No				UK	-	PRJNA625429
GBR_JIW11	spliceGA-AG	No				UK	-	PRJNA625429
GBR_JIW2	spliceGA-AG	Yes	V	V	V	UK	-	PRJNA290428
GBR_JIW48	F43Y	No				UK	-	PRJNA625429
GBR_WC1110	AvrPm8	No				UK	-	PRJNA625429
IRN_ARD_2	F43Y	Yes	V	V	V	Iran	2018	PRJNA625429
IRN_ARD_3	F43Y	Yes	V	V	V	Iran	2018	PRJNA625429
IRN_FAZ_1	F43Y	Yes	V	V	V	Iran	2018	PRJNA625429
IRN_FAZ_2	F43Y	Yes	V	V	V	Iran	2018	PRJNA625429
IRN_GOR_1	F43Y	Yes	V	V	V	Iran	2018	PRJNA625429
IRN_GOR_2	F43Y	No				Iran	2018	PRJNA625429
IRN_GOR_3	F43Y	Yes	V	V	V	Iran	2018	PRJNA625429
IRN_GOR_4	F43Y	Yes	V	V	V	Iran	2018	PRJNA625429
IRN_GOR_5	spliceGT-AT	Yes	V	V	V	Iran	2018	PRJNA625429
IRN_GOR_6	F43Y	Yes	V	V	V	Iran	2018	PRJNA625429
ISR_1	AvrPm8	Yes	I	A	A	Israel	1990	PRJNA625429
ISR_103	AvrPm8	Yes	I	A	A	Israel	1990	PRJNA290428
ISR_106	AvrPm8	Yes	I	A	A	Israel	1990	PRJNA625429
ISR_107	AvrPm8	Yes	A/I	A	A	Israel	1990	PRJNA625429
ISR_113	AvrPm8	Yes	I	A	A	Israel	1990	PRJNA625429
ISR_13	AvrPm8	Yes	I	A	A	Israel	1990	PRJNA625429
ISR_15	AvrPm8	No				Israel	1990	PRJNA290428
ISR_20	AvrPm8	Yes	A/I	A	A	Israel	1991	PRJNA625429
ISR_204	F43Y	Yes	V	V	V	Israel	2010	PRJNA290428
ISR_205	F43Y	Yes	V	V	V	Israel	2010	PRJNA625429
ISR_208	F43Y	Yes	V	V	V	Israel	2010	PRJNA290428
ISR_214	AvrPm8	Yes	I	A	A	Israel	2010	PRJNA625429
ISR_215	F43Y	No				Israel	2010	PRJNA290428
ISR_216	AvrPm8	Yes	I	A	A	Israel	2010	PRJNA625429
ISR_217	F43Y	Yes	V	V	V	Israel	2010	PRJNA290428
ISR_218	AvrPm8	Yes	I	A	A	Israel	2010	PRJNA625429
ISR_219	AvrPm8	Yes	I	A	A	Israel	2010	PRJNA625429
ISR_29	AvrPm8	No				Israel	1990	PRJNA625429
ISR_30p	AvrPm8	Yes	A/I	A	A	Israel	1991	PRJNA625429
ISR_30w	AvrPm8	Yes	A/I	A	A	Israel	1991	PRJNA625429
ISR_37	AvrPm8	Yes	A/I	A	A	Israel	1990	PRJNA625429
ISR_43	F43Y	Yes	V	V	V	Israel	1991	PRJNA625429
ISR_50	AvrPm8	Yes	I	A	A	Israel	1990	PRJNA625429
ISR_52	AvrPm8	Yes	A/I	A	A	Israel	1990	PRJNA625429
ISR_6	AvrPm8	Yes	I	A	A	Israel	1990	PRJNA625429
ISR_67	AvrPm8	Yes	I	A	A	Israel	1990	PRJNA625429
ISR_7	AvrPm8	Yes	I	A	A	Israel	1990	PRJNA290428
ISR_70	AvrPm8	Yes	I	A	A	Israel	1990	PRJNA290428
ISR_8	AvrPm8	Yes	I	A	A	Israel	1990	PRJNA290428
ISR_9	AvrPm8	Yes	I	A	A	Israel	1990	PRJNA625429
ISR_94	AvrPm8	Yes	I	A	A	Israel	1990	PRJNA625429
ISR_96	AvrPm8	Yes	I	A	A	Israel	1990	PRJNA625429
ISR_97	AvrPm8	Yes	I	A	A	Israel	1990	PRJNA290428
ISR_KU	F43Y	Yes	V	V	V	Israel	2017	PRJNA625429
JPN_2440813_a	AvrPm8	No				Japan	2019	PRJNA625429
JPN_2440813_aii	AvrPm8	No				Japan	2019	PRJNA625429
JPN_CHI_79a	AvrPm8	No				Japan	2019	PRJNA625429
JPN_CHI_79b	spliceGA-AG	No				Japan	2019	PRJNA625429
JPN_CHIKARA	AvrPm8	No				Japan	2015	PRJNA625429
JPN_MEK_13a	spliceGA-AG	No				Japan	2019	PRJNA625429
JPN_MEK_13b	AvrPm8	No				Japan	2019	PRJNA625429
JPN_MEK_13c	AvrPm8	No				Japan	2019	PRJNA625429
JPN_MEK_2b	spliceGA-AG	No				Japan	2019	PRJNA625429
JPN_MEK_2c	AvrPm8	No				Japan	2019	PRJNA625429
JPN_SHIHO	AvrPm8	No				Japan	2015	PRJNA625429
KAZ_1a	AvrPm8	Yes	I	A	A	Kazakhstan	2018	PRJNA625429
KAZ_1b	AvrPm8	Yes	I	A	A	Kazakhstan	2018	PRJNA625429
KAZ_2	F43Y	Yes	V	V	V	Kazakhstan	2018	PRJNA625429
POL_1	F43Y	Yes	V	V	V	Poland	2017	PRJNA625429
POL_3	F43Y	Yes	V	V	V	Poland	2018	PRJNA625429
POL_5	F43Y	Yes	V	V	V	Poland	2018	PRJNA625429
POL_6	F43Y	Yes	V	V	V	Poland	2018	PRJNA625429
RUS_C1	F43Y	Yes	V	V	V	Russia	2018	PRJNA625429
RUS_K2	AvrPm8	Yes	I	A	A	Russia	2018	PRJNA625429
RUS_O1a	F43Y	Yes	V	V	V	Russia	2018	PRJNA625429
RUS_O1b	F43Y	Yes	V	V	V	Russia	2018	PRJNA625429
TUR_1a	F43Y	Yes	V	V	V	Turkey	2018	PRJNA625429
TUR_1b	F43Y	Yes	V	V	V	Turkey	2018	PRJNA625429
TUR_1c	F43Y	Yes	V	V	V	Turkey	2018	PRJNA625429
USA_1	S32STOP	No	V	V	V	USA	2014	PRJNA625429
USA_2	F43Y	Yes	V	V	V	USA	2014	PRJNA625429
USA_3	F43Y	Yes	V	V	V	USA	2014	PRJNA625429
USA_4	AvrPm8	Yes	I	A	A	USA	2014	PRJNA625429
USA_5	startAAG	No	V	V	V	USA	2014	PRJNA625429
USA_6	deletion	No	V	V	V	USA	2014	PRJNA625429
USA_7	AvrPm8	Yes	I	A	A	USA	2014	PRJNA625429
USA_85063	AvrPm8	Yes	I	A	A	USA	-	PRJNA625429
USA_AK3_11	AvrPm8	No				USA	2005	PRJNA625429
USA_C3_1_5	AvrPm8	Yes	I	A	A	USA	2003	PRJNA625429
USA_C4_6	AvrPm8	Yes	I	A	A	USA	2003	PRJNA625429
USA_J2_1	AvrPm8	No				USA	2003	PRJNA625429
USA_Ken_2_5	spliceTT-AG	No				USA	2005	PRJNA625429
USA_Ken_4_3	deletion	No				USA	2005	PRJNA625429
