## Supplementary material for "Doomed by popularity: The broad use of the *Pm8* resistance gene in wheat resulted in hypermutation of the *AvrPm8* gene in the powdery mildew pathogen": Dataset S2

### Sheet: Tabelle1
Supplementary Dataset 2: List and sequence of gene synthesis constructs used in this study
Name	Sequence (5'-3')
AvrPm8-FLAG	CAAATAATGATTTTATTTTGACTGATAGTGACCTGTTCGTTGCAACAAATTGATGAGCAATGCTTTTTTATAATGCCAACTTTGTACAAAAAAGCAGGCTCCGCGGCCGCCCCCTTCACC ATGTTGCAGTATTATAAATGTGAAAGCGGCAAGAAATTTGATTATTCCGTCGTGAGGGGCTATACGAGCGAGGCTAGTTTCGATCAAATCCAGGCCAGTGATCCCTTATTCGTGGGTGGTTCTACTTTCGGGGCCTATCGATTTACCGCCAACAGGCCAGATGGGACGCCAACAAATTACCTCGTTCAATCAGTTAGTGTGGACCCCTACCAGAGAATTTTTGAGCTTTCTGGGTCCCGTTGGCGTATCTGTACGCTTCTCGATTTCGTCATGGACTA…
AvrPm8_F43Y-FLAG	CAAATAATGATTTTATTTTGACTGATAGTGACCTGTTCGTTGCAACAAATTGATGAGCAATGCTTTTTTATAATGCCAACTTTGTACAAAAAAGCAGGCTCCGCGGCCGCCCCCTTCACC ATGTTGCAGTATTATAAATGTGAAAGCGGCAAGAAATTTGATTATTCCGTCGTGAGGGGCTATACGAGCGAGGCTAGTTATGATCAAATCCAGGCCAGTGATCCCTTATTCGTGGGTGGTTCTACTTTCGGGGCCTATCGATTTACCGCCAACAGGCCAGATGGGACGCCAACAAATTACCTCGTTCAATCAGTTAGTGTGGACCCCTACCAGAGAATTTTTGAGCTTTCTGGGTCCCGTTGGCGTATCTGTACGCTTCTCGATTTCGTCATGGACTA…
AvrPm8_F43L-FLAG	CAAATAATGATTTTATTTTGACTGATAGTGACCTGTTCGTTGCAACAAATTGATGAGCAATGCTTTTTTATAATGCCAACTTTGTACAAAAAAGCAGGCTCCGCGGCCGCCCCCTTCACC ATGTTGCAGTATTATAAATGTGAAAGCGGCAAGAAATTTGATTATTCCGTCGTGAGGGGCTATACGAGCGAGGCTAGTCTTGATCAAATCCAGGCCAGTGATCCCTTATTCGTGGGTGGTTCTACTTTCGGGGCCTATCGATTTACCGCCAACAGGCCAGATGGGACGCCAACAAATTACCTCGTTCAATCAGTTAGTGTGGACCCCTACCAGAGAATTTTTGAGCTTTCTGGGTCCCGTTGGCGTATCTGTACGCTTCTCGATTTCGTCATGGACTA…
AvrPm8_Bgs-FLAG	CAAATAATGATTTTATTTTGACTGATAGTGACCTGTTCGTTGCAACAAATTGATGAGCAATGCTTTTTTATAATGCCAACTTTGTACAAAAAAGCAGGCTCCGCGGCCGCCCCCTTCACC ATGTTGCAGTATTATAAATGTGATAGCGGCAAGAAATTTGATTATTCCGTCGTGAGGGGCTATAAGCTTGAGGCTAGTTATGAACAAATCCAGGATAGTGATCCCTTATTCGTGGGTGGTTCTACTTATGGGGCCTATCGATTTACCGCCAACAAGCCAGATGGGACGCTTGCTAATTACCTCGTTCAATCAGTTAGTGTGGACCCCTACCAGAGAATTTTTGAGCTTTCTGGGTCCCGTTGGAAGATCTGTTCTCTTCTCGATTTCGTCATTGACTA…
AvrPm8_L77STOP-FLAG	CAAATAATGATTTTATTTTGACTGATAGTGACCTGTTCGTTGCAACAAATTGATGAGCAATGCTTTTTTATAATGCCAACTTTGTACAAAAAAGCAGGCTCCGCGGCCGCCCCCTTCACC ATGTTGCAGTATTATAAATGTGAAAGCGGCAAGAAATTTGATTATTCCGTCGTGAGGGGCTATACGAGCGAGGCTAGTTTCGATCAAATCCAGGCCAGTGATCCCTTATTCGTGGGTGGTTCTACTTTCGGGGCCTATCGATTTACCGCCAACAGGCCAGATGGGACGCCAACAAATTACGACTACAAAGACGATGACGACAAGTAA AAGGGTGGGCGCGCCGACCCAGCTTTCTTGTACAAAGTTGGCATTATAAGAAAGCATTGCTTATCAATTT…
AvrPm8_R96STOP-FLAG	CAAATAATGATTTTATTTTGACTGATAGTGACCTGTTCGTTGCAACAAATTGATGAGCAATGCTTTTTTATAATGCCAACTTTGTACAAAAAAGCAGGCTCCGCGGCCGCCCCCTTCACC ATGTTGCAGTATTATAAATGTGAAAGCGGCAAGAAATTTGATTATTCCGTCGTGAGGGGCTATACGAGCGAGGCTAGTTTCGATCAAATCCAGGCCAGTGATCCCTTATTCGTGGGTGGTTCTACTTTCGGGGCCTATCGATTTACCGCCAACAGGCCAGATGGGACGCCAACAAATTACCTCGTTCAATCAGTTAGTGTGGACCCCTACCAGAGAATTTTTGAGCTTTCTGGGTCCGACTACAAAGACGATGACGACAAGTAA AAGGGTGGGCGCG…
